# Utilization of tissue ploidy level variation in *de novo* transcriptome assembly of *Pinus sylvestris*

**DOI:** 10.1101/495689

**Authors:** Dario I. Ojeda, Tiina Mattila, Tom Ruttink, Sonja Kujala, Katri Kärkkäinen, Jukka-Pekka Verta, Tanja Pyhäjärvi

## Abstract

Compared to angiosperms, gymnosperms lag behind in the availability of assembled and annotated genomes. Most genomic analyses in gymnosperms, especially conifer tree species, rely on the use of *de novo* assembled transcriptomes. However, the level of allelic redundancy and transcript fragmentation in these assembled transcriptomes, and their effect on downstream applications have not been fully investigated. Here, we assessed three assembly strategies, including the utility of haploid (megagametophyte) tissue during *de novo* assembly as single-allele guides, for six individuals and five different tissues in *Pinus sylvestris*. We then contrasted haploid and diploid tissue genotype calls obtained from the assembled transcriptomes to evaluate the extent of paralog mapping. The use of the haploid tissue during assembly increased its completeness without reducing the number of assembled transcripts. Our results suggest that current strategies that rely on available genomic resources as guidance to minimize allelic redundancy are less effective than the application of strategies that cluster redundant assembled transcripts. The strategy yielding the lowest levels of allelic redundancy among the assembled transcriptomes assessed here was the generation of SuperTranscripts with Lace followed by CD-HIT clustering. However, we still observed some levels of heterozygosity (multiple gene fragments per transcript reflecting allelic redundancy) in this assembled transcriptome on the haploid tissue, indicating that further filtering is required before using these assemblies for downstream applications. We discuss the influence of allelic redundancy when these reference transcriptomes are used to select regions for probe design of exome capture baits and for estimation of population genetic diversity.
