## Supplementary material for "Utilization of tissue ploidy level variation in *de novo* transcriptome assembly of *Pinus sylvestris*"

### Sheet: Individual Trinity assemblies
TRINITYindividual
Sample	251
Tissue	ME (Megagametophyte)	EM (embryo)	VB (vegetative bud)	NE (needle)	PH (phloem)
Total assembled bases	104127016	93386719	188434486	156370734	158307783
Total number of contigs	144642	125536	187789	147763	164534
Average of assembled contig	719.89	743.9	1003.44	1058.25	962.16
Transcripts > 500 bp	52028	55304	96745	80978	81744
Transcripts > 1000 bp	29720	30417	60351	51537	49986
Longest transcript	14122	8073	14843	14689	15332
Median contig length	352	419	524	581	495
GC content	40.94	41.9	41.09	41.4	41.32
N50	1354	1235	1843	1891	1776
BUSCO v 2.0.1 embryophyta_odb9	C:76.1%[S:49.4%,D:26.7%]	C:70.6%[S:39.7%,D:30.9%],	C:83.8%[S:40.2%,D:43.6%]	C:81.6%[S:39.8%,D:41.8%]	C:80.4%[S:45.9%,D:34.5%]
	F:5.9%,M:18.0%,n:1440	F:8.6%,M:20.8%,n:1440	F:2.7%,M:13.5%,n:1440	F:3.3%,M:15.1%,n:1440	F:3.8%,M:15.8%,n:1440
Transrate predicted ORFs	31916	38269	58965	51975	51461
Sample	320
Tissue	ME (Megagametophyte)	EM (embryo)	VB (vegetative bud)	NE (needle)	PH (phloem)
Total assembled bases	74950680	165455791	166325171	185218346	124079180
Total number of contigs	124364	197507	155997	179013	139834
Average of assembled contig	602.67	837.72	1066.21	1034.66	887.33
Transcripts > 500 bp	41593	81732	86015	93943	66139
Transcripts > 1000 bp	21425	49875	55333	59280	39628
Longest transcript	7804	17996	13734	16630	15315
Median contig length	320	396	587	540	461
GC content	41.99	41.4	40.96	41	41.63
N50	990	1629	1908	1901	1605
BUSCO v 2.0.1 embryophyta_odb9	C:59.0%[S:39.3%,D:19.7%]	C:84.1%[S:39.3%,D:44.8%]	C:83.9%[S:42.2%,D:41.7%]	C:82.3%[S:37.0%,D:45.3%]	C:76.0%[S:42.2%,D:33.8%]
	F:12.9%,M:28.1%,n:1440	F:2.5%,M:13.4%,n:1440	F:2.6%,M:13.5%,n:1440	F:3.3%,M:14.4%,n:1440	F:5.4%,M:18.6%,n:1440
Transrate predicted ORFs	28968	48468	52740	56655	44059
Sample	397
Tissue	ME (Megagametophyte)	EM (embryo)	VB (vegetative bud)	NE (needle)	PH (phloem)
Total assembled bases	77401684	90734158	145334042	171518203	92647150
Total number of contigs	107670	98965	184520	157414	105158
Average of assembled contig	718.88	916.83	787.63	1089.6	881.03
Transcripts > 500 bp	42844	50967	79090	86578	47416
Transcripts > 1000 bp	24862	31500	45058	55801	29856
Longest transcript	9158	9893	9398	15683	16745
Median contig length	364	526	412	586	428
GC content	41.68	41.87	41.13	40.86	42.53
N50	1289	1585	1408	1582	1667
BUSCO v 2.0.1 embryophyta_odb9	C:67.3%[S:43.3%,D:24.0%]	C:76.4%[S:42.3%,D:34.1%]	C:77.9%[S:42.9%,D:35.0%]	C:81.6%[S:38.6%,D:43.0%]	C:73.5%[S:47.0%,D:26.5%]
	F:9.4%,M:23.3%,n:1440	F:6.4%,M:17.2%,n:1440	F:5.1%,M:17.0%,n:1440	F:3.2%,M:15.2%,n:1440	F:5.8%,M:20.7%,n:1440
Transrate predicted ORFs	30353	36568	48360	52788	35427
Sample	443
Tissue	ME (Megagametophyte)	EM (embryo)	VB (vegetative bud)	NE (needle)	PH (phloem)
Total assembled bases	109480974	114445932	147164851	100396747	161245485
Total number of contigs	153346	162010	163508	127369	171120
Average of assembled contig	713.95	706.41	900.05	788.24	942.29
Transcripts > 500 bp	53944	59174	78802	58282	83000
Transcripts > 1000 bp	30767	32621	48517	32536	51340
Longest transcript	15276	12378	9728	9902	14724
Median contig length	350	363	474	443	478
GC content	41.01	40.92	41.48	41.26	41.05
N50	1349	1271	1629	1326	1752
BUSCO v 2.0.1 embryophyta_odb9	C:76.3%[S:44.4%,D:31.9%]	C:77.5%[S:44.0%,D:33.5%]	C:80.9%[S:41.7%,D:39.2%]	C:64.2%[S:37.5%,D:26.7%]	C:79.1%[S:40.7%,D:38.4%]
	F:5.3%,M:18.4%,n:1440	F:6.0%,M:16.5%,n:1440	F:3.9%,M:15.2%,n:1440	F:10.6%,M:25.2%,n:1440	F:4.0%,M:16.9%,n:1440
Transrate predicted ORFs	33657	35339	49765	39418	51872
Sample	463
Tissue	ME (Megagametophyte)	EM (embryo)	VB (vegetative bud)	NE (needle)	PH (phloem)
Total assembled bases	91861180	113490500	156243860	84642726	125995207
Total number of contigs	110377	155087	149452	133130	136274
Average of assembled contig	832.25	731.79	1045.45	635.79	924.57
Transcripts > 500 bp	49461	58376	81853	49101	64668
Transcripts > 1000 bp	30364	33303	52243	24512	40096
Longest transcript	8059	9852	13771	8029	16715
Median contig length	430	366	580	353	462
GC content	41.23	41.17	40.97	41.76	41.36
N50	1512	1356	1869	1020	1724
BUSCO v 2.0.1 embryophyta_odb9	C:75.2%[S:47.6%,D:27.6%]	C:76.2%[S:44.0%,D:32.2%]	C:82.6%[S:43.0%,D:39.6%]	C:54.8%[S:33.1%,D:21.7%]	C:79.2%[S:44.4%,D:34.8%]
	F:5.8%,M:19.0%,n:1440	F:5.8%,M:18.0%,n:1440	F:2.8%,M:14.6%,n:1440	F:14.0%,M:31.2%,n:1440	F:3.3%,M:17.5%,n:1440
Transrate predicted ORFs	31512	36566	50044	33881	43135
Sample	485
Tissue	ME (Megagametophyte)	EM (embryo)	VB (vegetative bud)	NE (needle)	PH (phloem)
Total assembled bases	115582138	124875697	194253689	154588017	99432503
Total number of contigs	172599	172470	198297	158843	107508
Average of assembled contig	669.66	724.04	979.61	973.21	924.88
Transcripts > 500 bp	55018	62709	100710	79735	52861
Transcripts > 1000 bp	32030	35640	62606	49897	33527
Longest transcript	12325	13113	14534	11383	12389
Median contig length	324	358	511	502	488
GC content	40.72	40.97	40.78	40.8	41.57
N50	1289	1362	1802	1793	1668
BUSCO v 2.0.1 embryophyta_odb9	C:78.0%[S:45.7%,D:32.3%]	C:79.3%[S:44.7%,D:34.6%]	C:82.9%[S:38.6%,D:44.3%]	C:79.2%[S:37.6%,D:41.6%]	C:74.6%[S:44.7%,D:29.9%]
	F:5.1%,M:16.9%,n:1440	F:4.4%,M:16.3%,n:1440	F:3.4%,M:13.7%,n:1440	F:4.2%,M:16.6%,n:1440	F:6.3%,M:19.1%,n:1440
Transrate predicted ORFs	32999	38135	59107	49050	36844

### Sheet: Individual CLCbio assemblies
CLCbioindividual
Sample	251
Tissue	ME (Megagametophyte)	EM (embryo)	VB (vegetative bud)	NE (needle)	PH (phloem)
Total assembled bases	48711816	42817532	70681499	61897830	64917352
Total number of contigs	68269	76430	107472	94398	95323
Average of assembled contig	713.528	560.219	657.674	655.711	681.025
Transcripts > 500 bp	25586	23813	39819	34790	36839
Transcripts > 1000 bp	13457	10454	17194	15171	16250
Longest transcript	14170	8447	12501	14299	16207
GC content	41	42	41	42	41
N50	1196	767	896	903	955
BUSCO v 2.0.1 embryophyta_odb9	C:69.6%[S:65.4%,D:4.2%]	C:58.1%[S:55.3%,D:2.8%]	C:68.7%[S:64.0%,D:4.7%]	C:67.3%[S:63.1%,D:4.2%]	C:69.3%[S:64.5%,D:4.8%]
	F:9.4%,M:21.0%,n:1440	F:13.1%,M:28.8%,n:1440	F:10.3%,M:21.0%,n:1440	F:10.2%,M:22.5%,n:1440	F:8.7%,M:22.0%,n:1440
Transrate predicted ORFs	15770	17391	21407	20317	22119
Sample	320
Tissue	ME (Megagametophyte)	EM (embryo)	VB (vegetative bud)	NE (needle)	PH (phloem)
Total assembled bases	32627419	62102946	63699613	67608529	50537285
Total number of contigs	63629	96885	92525	106023	78503
Average of assembled contig	512.776	640.997	688.458	637.678	643.762
Transcripts > 500 bp	17825	32749	36065	37564	27250
Transcripts > 1000 bp	7739	14797	16215	16224	12798
Longest transcript	7692	16448	12006	16389	12952
GC content	42	41	41	41	42
N50	690	899	983	863	960
BUSCO v 2.0.1 embryophyta_odb9	C:42.6%[S:40.8%,D:1.8%]	C:68.2%[S:63.1%,D:5.1%]	C:70.8%[S:66.8%,D:4.0%]	C:64.0%[S:59.9%,D:4.1%]	C:63.0%[S:59.4%,D:3.6%]
	F:18.3%,M:39.1%,n:1440	F:10.6%,M:21.2%,n:1440	F:9.7%,M:19.5%,n:1440	F:13.2%,M:22.8%,n:1440	F:12.2%,M:24.8%,n:1440
Transrate predicted ORFs	13693	18511	19689	20182	18031
Sample	397
Tissue	ME (Megagametophyte)	EM (embryo)	VB (vegetative bud)	NE (needle)	PH (phloem)
Total assembled bases	39955435	42226274	60898028	62605293	45156032
Total number of contigs	68256	65563	103435	94209	65551
Average of assembled contig	585.376	644.056	588.756	664.536	688.869
Transcripts > 500 bp	21109	23040	33071	35354	23786
Transcripts > 1000 bp	10643	11435	14242	15523	12233
Longest transcript	8179	9254	8650	14253	14826
GC content	42	42	41	41	43
N50	919	1016	778	928	1149
BUSCO v 2.0.1 embryophyta_odb9	C:58.3%[S:55.5%,D:2.8%]	C:62.5%[S:59.0%,D:3.5%]	C:63.2%[S:59.2%,D:4.0%]	C:66.0%[S:62.2%,D:3.8%]	C:65.3%[S:61.5%,D:3.8%]
	F:12.5%,M:29.2%,n:1440	F:13.6%,M:23.9%,n:1440	F:11.5%,M:25.3%,n:1440	F:11.0%,M:23.0%,n:1440	F:9.9%,M:24.8%,n:1440
Transrate predicted ORFs	15804	17024	20169	18855	17666
Sample	443
Tissue	ME (Megagametophyte)	EM (embryo)	VB (vegetative bud)	NE (needle)	PH (phloem)
Total assembled bases	47978664	50994682	58492151	43017627	59964599
Total number of contigs	66084	75594	89635	79994	95426
Average of assembled contig	726.025	674.586	652.559	537.761	628.388
Transcripts > 500 bp	25031	27756	33024	23383	32660
Transcripts > 1000 bp	13362	13123	14691	9577	14576
Longest transcript	14349	10430	11947	8003	13631
GC content	41	41	41	41	41
N50	1242	1002	909	680	882
BUSCO v 2.0.1 embryophyta_odb9	C:69.4%[S:65.2%,D:4.2%]	C:69.4%[S:64.9%,D:4.5%]	C:66.0%[S:61.6%,D:4.4%]	C:52.1%[S:49.1%,D:3.0%]	C:63.2%[S:58.8%,D:4.4%]
	F:9.4%,M:21.2%,n:1440	F:10.0%,M:20.6%,n:1440	F:12.2%,M:21.8%,n:1440	F:14.9%,M:33.0%,n:1440	F:11.9%,M:24.9%,n:1440
Transrate predicted ORFs	15571	16658	19495	16058	18948
Sample	463
Tissue	ME (Megagametophyte)	EM (embryo)	VB (vegetative bud)	NE (needle)	PH (phloem)
Total assembled bases	44517275	50642849	62166723	41125948	51983056
Total number of contigs	62360	74911	90675	89461	73990
Average of assembled contig	713.875	676.04	685.599	459.708	702.569
Transcripts > 500 bp	24484	27640	35487	20676	28339
Transcripts > 1000 bp	13046	13163	15940	7835	13609
Longest transcript	7729	10302	10214	5705	16708
GC content		41	41	42	41
N50	1187	1020	979	530	1079
BUSCO v 2.0.1 embryophyta_odb9	C:66.8%[S:62.4%,D:4.4%]	C:69.4%[S:65.9%,D:3.5%]	C:70.2%[S:65.5%,D:4.7%]	C:43.9%[S:42.1%,D:1.8%]	C:67.5%[S:62.8%,D:4.7%]
	F:10.8%,M:22.4%,n:1440	F:9.2%,M:21.4%,n:1440	F:9.1%,M:20.7%,n:1440	F:16.7%,M:39.4%,n:1440	F:9.1%,M:23.4%,n:1440
Transrate predicted ORFs	16403	17144	19567	14812	18171
Sample	485
Tissue	ME (Megagametophyte)	EM (embryo)	VB (vegetative bud)	NE (needle)	PH (phloem)
Total assembled bases	50993013	52787865	69813749	57522996	45561410
Total number of contigs	75123	79447	109935	90251	66152
Average of assembled contig	678.794	664.441	635.046	637.367	688.738
Transcripts > 500 bp	25897	28297	38746	31653	24876
Transcripts > 1000 bp	13623	13331	16693	14097	12451
Longest transcript	10198	11207	12785	12114	12389
GC content	41	41	41	41	42
N50	1131	992	850	887	1099
BUSCO v 2.0.1 embryophyta_odb9	C:70.9%[S:66.3%,D:4.6%]	C:70.0%[S:65.3%,D:4.7%]	C:66.9%[S:62.2%,D:4.7%]	C:63.2%[S:59.4%,D:3.8%]	C:65.0%[S:61.5%,D:3.5%]
	F:8.1%,M:21.0%,n:1440	F:9.2%,M:20.8%,n:1440	F:10.5%,M:22.6%,n:1440	F:11.7%,M:25.1%,n:1440	F:10.0%,M:25.0%,n:1440
Transrate predicted ORFs	15823	16912	20239	17619	17152
