## Supplementary material for "Utilization of tissue ploidy level variation in *de novo* transcriptome assembly of *Pinus sylvestris*"

### Sheet: Reference_assemblies
					Wachowiak et al 2015 BMC Genomics	Merino et al 2016 BMC Plant Biology	Lim et al, 2016 Plant Physiology	Godfrey , 2012			Höllbacher et al, 2017 Int. J. Mol. Sci.
Reference name	TRINITYnotguided	TRINITYguided	TRINITYLace	TRINITYCD-HIT	Reference_ps2 (Uniset of genes)	sylvestris.all.cd-hit	GEMNo1.1	scotsPine_trinity1.fasta	Pine_wounding_trinity1.fasta	Pine_needles_trinity1.fasta	Trinity.Pinus.fasta
Total assembled bases	681954381	667499116	399688510	379555297	61246267	92164814	16329548	41937705	14078820	21839386	72485594
Total number of contigs	1288196	1307499	78782	717762	40798	121938	43662	104454	43117	57404	85151
Average of assembled contig	529.38	510.51	507.33	528.8	1501.20	755.83	374	401.49	326.52	380.45	851.26
Transcripts > 500 bp	339979	332084	171753	168475	32469	5957	7627	2257	4327	10772	37837
Transcripts > 1000 bp	132839	127743	71841	71549	23362	28259	1024	3507	298	1266	2216
Longest transcript	17466	18287	18287	18287	16652	18101	3537	464	2373	4609	16663
Median contig length	320	314	299		1207			317	276	308	433
GC content	40.39	40.38	40.62	41	42.5	40.79	43.00	43.62	42.58	45.07	41.63
N50	658	619	610	666	2118	1176	388	430	323	401	1557
BUSCO v 2.0.1 embryophyta_odb9	C:71.9% [S:26.3%, D:45.6%]	C:82.7% [S:29.2%, D:53.5%]	C:61.9% [S:57.2%, D:4.7%]	C:61.8% [S:58.0%, D:3.8%]	C:78.4% [S:59.1%, D:19.3%]	C:74.0% [S:67.8%, D:6.2%]	C:1.2% [S:0.6%, D:0.6%]	C:10.3% [S:6.5%, D:3.8%]	C:1.6% [S:1.3%, D:0.3%]	C:4.5% [S:2.4%, D:2.1%]	C:76.4% [S:56.1%, D:20.3%]
	F:8.7%, M:19.4%, n:1440	F:3.8%, M:13.5%, n:1440	F:13.7%, M:24.4%, n:1440	F:13.8%, M:24.4%, n:1440	F:4.9%, M:16.7%, n:1440	F:7.1%, M:18.9%, n:1440	F:4.4%, M:94.4%, n:1440	F:15.3%, M:74.4%, n:1440	F:6.2%, M:92.2%, n:1440	F:8.5%, M:87.0%, n:1440	F:4.4%, M:19.2%, n:1440
Transrate predicted ORFs	113006	107323	51262	49187	27115	22856	6846	19209	3802	10209	22526
